# TRiC activates the unfolded protein response and protects starved stem cells by modulating energy and lipid metabolism during planarian regeneration

**DOI:** 10.1101/732875

**Authors:** Óscar Gutiérrez-Gutiérrez, Daniel A. Felix, Alessandra Salvetti, Anne Thems, Stefan Pietsch, Andreas Koeberle, K. Lenhard Rudolph, Cristina González-Estévez

## Abstract

Fasting protects stem cells and increases stem cell functionality through mechanisms which are not fully understood. Planarians are not only able to regenerate their bodies, but also to stand long periods of starvation by shrinking in size. This adaptation is possible because of a large population of adult stem cells which indefinitely self-renew even under starved conditions and thus confer planarians with immortality. How starved planarians are able to maintain healthy stem cells and to fuel stem cell proliferation allowing regeneration is unknown. Here we found the TCP-1 ring complex (TRiC) to be upregulated in starved stem cells. Down-regulation of TRiC impairs planarian regenerative response by inducing stem cell genome instability, mitotic defects and stem cell death which translates into stem cell exhaustion. This regulation is specific of starvation since feeding planarians prevents the phenotype. Importantly we found that TRiC activates the unfolded protein response (UPR) which allows a convergent regulation of cellular energy and lipid metabolism in starved planarians thus permitting the high energy demanding regenerative mitotic response. We identified a novel mechanism through which starvation protects the somatic stem cell genome allowing for unlimited stem cell proliferation and regeneration.
