## Supplementary material for "TRiC activates the unfolded protein response and protects starved stem cells by modulating energy and lipid metabolism during planarian regeneration": Table S3

### Sheet: A
Gene ontology enrichment: up in cct3A RNAi vs gfp RNAi at 72hR
term_ID	biological process description	#-log10 p-value	matches	transcripts
GO:0006458	'de novo' protein folding	2.9088	21	dd_Smed_v6_1025_0_1,dd_Smed_v6_1332_0_1,dd_Smed_v6_1387_0_1,dd_Smed_v6_141_0_1,dd_Smed_v6_1459_0_1,dd_Smed_v6_152_0_1,dd_Smed_v6_2221_0_1,dd_Smed_v6_231_0_1,dd_Smed_v6_246_0_1,dd_Smed_v6_320_0_1,dd_Smed_v6_3588_0_1,dd_Smed_v6_37_0_1,dd_Smed_v6_471_0_1,dd_Smed_v6_472_0_1,dd_Smed_v6_525_0_1,dd_Smed_v6_527_0_1,dd_Smed_v6_544_0_1,dd_Smed_v6_640_0_1,dd_Smed_v6_718_0_1,dd_Smed_v6_83_0_1,dd_Smed_v6_847_…
GO:1901565	organonitrogen compound catabolic process	1.309	33	dd_Smed_v6_10667_0_1,dd_Smed_v6_1073_0_1,dd_Smed_v6_1143_0_1,dd_Smed_v6_1458_0_1,dd_Smed_v6_1460_0_1,dd_Smed_v6_1493_0_1,dd_Smed_v6_1523_0_1,dd_Smed_v6_1584_0_1,dd_Smed_v6_1585_0_1,dd_Smed_v6_1682_0_1,dd_Smed_v6_1703_0_1,dd_Smed_v6_2004_0_1,dd_Smed_v6_2095_0_1,dd_Smed_v6_2219_0_1,dd_Smed_v6_2328_0_1,dd_Smed_v6_2408_0_1,dd_Smed_v6_2908_0_1,dd_Smed_v6_2970_0_1,dd_Smed_v6_3027_0_1,dd_Smed_v6_3059_0_…
GO:0006457	protein folding	1.748	34	dd_Smed_v6_1025_0_1,dd_Smed_v6_1087_0_1,dd_Smed_v6_1332_0_1,dd_Smed_v6_1387_0_1,dd_Smed_v6_1390_0_1,dd_Smed_v6_141_0_1,dd_Smed_v6_1459_0_1,dd_Smed_v6_147_0_1,dd_Smed_v6_152_0_1,dd_Smed_v6_1779_0_1,dd_Smed_v6_1921_0_1,dd_Smed_v6_2221_0_1,dd_Smed_v6_231_0_1,dd_Smed_v6_2417_0_1,dd_Smed_v6_246_0_1,dd_Smed_v6_320_0_1,dd_Smed_v6_3588_0_1,dd_Smed_v6_37_0_1,dd_Smed_v6_424_0_1,dd_Smed_v6_471_0_1,dd_Smed_v…
GO:1901605	alpha-amino acid metabolic process	1.304	29	dd_Smed_v6_10667_0_1,dd_Smed_v6_1073_0_1,dd_Smed_v6_11320_0_1,dd_Smed_v6_1460_0_1,dd_Smed_v6_1493_0_1,dd_Smed_v6_1585_0_1,dd_Smed_v6_1703_0_1,dd_Smed_v6_1943_0_1,dd_Smed_v6_2004_0_1,dd_Smed_v6_2219_0_1,dd_Smed_v6_2328_0_1,dd_Smed_v6_2385_0_1,dd_Smed_v6_2408_0_1,dd_Smed_v6_2908_0_1,dd_Smed_v6_2970_0_1,dd_Smed_v6_3086_0_1,dd_Smed_v6_4416_0_1,dd_Smed_v6_4710_0_1,dd_Smed_v6_5493_0_1,dd_Smed_v6_5787_0…

### Sheet: B
Transcripts upregulated in cct3A RNAi vs gfp RNAi at 72hR presenting GO term for "protein folding"
Transcript IDs	Gene symbol	description	species	primaryIdentifier	q-val	b	Functional type according to Brehme et al. 2014	Compartment	ATP dependent
dd_Smed_v6_37_0_1	ACTB	actin, beta	Homo sapiens	NP_001092.1	0.000747119	0.210646
dd_Smed_v6_2221_0_1	HSPA8	heat shock protein family A (Hsp70) member 8	Homo sapiens	NP_006588.1	0.00244331	0.107511	HSP70	cytosol	Yes
dd_Smed_v6_56_0_1	HSP90AA1	heat shock protein 90kDa alpha (cytosolic), class A member 1	Homo sapiens	NP_001017963.2	0.00422557	0.167079	HSP60	cytosol	Yes
dd_Smed_v6_544_0_1	CCT5	chaperonin containing TCP1, subunit 5 (epsilon)	Homo sapiens	NP_036205.1	0.00151011	0.114784	HSP60	cytosol	Yes
dd_Smed_v6_640_0_1	TUBB4B	tubulin beta 4B class IVb	Homo sapiens	NP_006079.1	1.57463e-11	0.409298
dd_Smed_v6_152_0_1	TUBB4B	tubulin beta 4B class IVb	Homo sapiens	NP_006079.1	3.72267e-12	0.273211
dd_Smed_v6_83_0_1	TUBB4B	tubulin beta 4B class IVb	Homo sapiens	NP_006079.1	8.44388e-05	0.226326
dd_Smed_v6_141_0_1	HSPD1	heat shock protein family D (Hsp60) member 1 (chaperonin)	Homo sapiens	NP_002147.2	0.00523406	0.124207	HSP60	mitochondrium	Yes
dd_Smed_v6_2417_0_1	PPIH	peptidylprolyl isomerase H	Homo sapiens	NP_006338.1	0.00758889	0.16749	HSP90	cytosol	No
dd_Smed_v6_5753_0_1	DNAJC27	DnaJ heat shock protein family (Hsp40) member C27	Homo sapiens	NP_001185488.1	0.034034	0.100859	HSP40	mitochondrium	No
dd_Smed_v6_1332_0_1	HSPA8	heat shock protein family A (Hsp70) member 8	Homo sapiens	NP_694881.1	3.99771e-18	0.350427	HSP70	cytosol	Yes
dd_Smed_v6_471_0_1	TUBB4B	tubulin beta 4B class IVb	Homo sapiens	NP_006079.1	9.21017e-05	0.136834
dd_Smed_v6_847_0_1	CCT7	chaperonin containing TCP1 subunit 7	Homo sapiens	NP_006420.1	0.0122043	0.0881297	HSP60	cytosol	Yes
dd_Smed_v6_527_0_1	CCT6A	chaperonin containing TCP1 subunit 6A	Homo sapiens	NP_001753.1	3.50902e-09	0.180991	HSP60	cytosol	Yes
dd_Smed_v6_525_0_1	CCT2	chaperonin containing TCP1 subunit 2	Homo sapiens	NP_006422.1	0.000218639	0.125209	HSP60	cytosol	Yes
dd_Smed_v6_718_0_1	TUBA1A	tubulin alpha 1a	Homo sapiens	NP_001257329.1	0.000162542	0.134481
dd_Smed_v6_1087_0_1	HSPA4L	heat shock protein family A (Hsp70) member 4 like	Homo sapiens	NP_055093.2	1.74817e-05	0.133548	HSP70	cytosol	Yes
dd_Smed_v6_472_0_1	TUBB4B	tubulin beta 4B class IVb	Homo sapiens	NP_006079.1	7.62585e-11	0.201507
dd_Smed_v6_1779_0_1	DNAJB9	DnaJ heat shock protein family (Hsp40) member B9	Homo sapiens	NP_036460.1	0.000146967	0.144262	HSP40	cytosol	No
dd_Smed_v6_1921_0_1	FKBP4	FK506 binding protein 4	Homo sapiens	NP_002005.1	0.0337824	0.0805407	HSP90	cytosol	No
dd_Smed_v6_805_0_1	DNAJA3	DnaJ heat shock protein family (Hsp40) member A3	Homo sapiens	NP_005138.3	0.00176776	0.126798	HSP40	mitochondrium	No
dd_Smed_v6_231_0_1	TBCA	tubulin folding cofactor A	Homo sapiens	NP_004598.1	0.00157014	0.10492
dd_Smed_v6_424_0_1	HSPA9	heat shock 70kDa protein 9 (mortalin), mitochondrial	Homo sapiens	NP_004125.3	0.00256373	0.132373	HSP70	mitochondrium	Yes
dd_Smed_v6_3588_0_1	DNAJB1	DnaJ heat shock protein family (Hsp40) member B1	Homo sapiens	NP_006136.1	0.00191533	0.128361	HSP40	cytosol	No
dd_Smed_v6_668_0_1	ST13	suppression of tumorigenicity 13 (colon carcinoma) (Hsp70 interacting protein)	Homo sapiens	NP_001265518.1	0.0106496	0.0875088	TPR	cytosol	No
dd_Smed_v6_147_0_1	DNAJA4	DnaJ heat shock protein family (Hsp40) member A4	Homo sapiens	NP_061072.3	0.0135076	0.126113	HSP40	cytosol	No
dd_Smed_v6_1025_0_1	CCT1	t-complex 1	Homo sapiens	NP_110379.2	0.018495	0.0894203	HSP60	cytosol	Yes
dd_Smed_v6_1390_0_1	CHORDC1	cysteine and histidine rich domain containing 1	Homo sapiens	NP_036256.2	0.000227237	0.203229
dd_Smed_v6_1387_0_1	SH3GLB1	SH3-domain GRB2-like endophilin B1	Homo sapiens	NP_057093.1	0.0415795	0.0777786
dd_Smed_v6_678_0_1	HSP90AA1	heat shock protein 90kDa alpha (cytosolic), class A member 1	Homo sapiens	NP_005339.3	2.07997e-26	0.291646	HSP90	cytosol	Yes
dd_Smed_v6_320_0_1	HSPA8	heat shock protein family A (Hsp70) member 8	Homo sapiens	NP_006588.1	1.0348e-15	0.320213	HSP70	cytosol	Yes
dd_Smed_v6_246_0_1	ACTB	actin, beta	Homo sapiens	NP_001092.1	1.99635e-28	0.35034
dd_Smed_v6_903_0_1	CCT8	chaperonin containing Tcp1, subunit 8 (theta)	Homo sapiens	NP_006576.2	3.65745e-05	0.137731	HSP60	cytosol	Yes
dd_Smed_v6_1459_0_1	HSPA8	heat shock protein family A (Hsp70) member 8	Homo sapiens	NP_694881.1	3.09867e-20	0.342755	HSP70	cytosol	Yes
	In blue are chaperones
	In white is tubulin, actin or other proteins that enhance or help in folding

### Sheet: C
Transcripts differentially regulated in cct3A RNAi vs gfp RNAi at 72hR presenting GO term for "DNA damage" and/or "DNA repair".
Transcript IDs	Gene symbol	description	species	Go term for dna damage (GO:0006974)	Go term for dna repair (GO:0006281)	Regulation in cct3 (RNAi) at 72hR
dd_Smed_v6_5323_0_1	RASSF1	Ras association domain family member 1	Homo sapiens	x		UP
dd_Smed_v6_8399_0_1	POLD2	polymerase (DNA directed), delta 2, accessory subunit	Falco peregrinus	x		UP
dd_Smed_v6_1050_0_1	RAC2	ras-related C3 botulinum toxin substrate 2 (rho family, small GTP binding protein Rac2)	Homo sapiens	x		UP
dd_Smed_v6_10055_0_1	DYRK2	dual specificity tyrosine phosphorylation regulated kinase 2	Homo sapiens	x		UP
dd_Smed_v6_1319_0_1	MAPK3	mitogen-activated protein kinase 3	Homo sapiens	x		UP
dd_Smed_v6_4706_0_1				x		UP
dd_Smed_v6_3904_0_1	SSRP1	structure specific recognition protein 1	Homo sapiens	x	x	UP
dd_Smed_v6_3885_0_1	HERC2	HECT and RLD domain containing E3 ubiquitin protein ligase 2	Homo sapiens	x	x	UP
dd_Smed_v6_7043_0_1	Nfrkb	nuclear factor related to kappa B binding protein	Mus musculus	x	x	UP
dd_Smed_v6_9619_0_1	ERCC1	excision repair cross-complementation group 1	Homo sapiens	x	x	UP
dd_Smed_v6_5219_0_1	KIN	Kin17 DNA and RNA binding protein	Homo sapiens	x	x	UP
dd_Smed_v6_10163_0_1	POLR2A	polymerase (RNA) II subunit A	Homo sapiens		x	UP
dd_Smed_v6_2019_0_1	Chrna4	cholinergic receptor, nicotinic, alpha polypeptide 4	Mus musculus		x	UP
dd_Smed_v6_2611_0_1	PARP3	poly (ADP-ribose) polymerase family, member 3	Homo sapiens		x	UP
dd_Smed_v6_4341_0_1	RPA2	replication protein A2	Homo sapiens		x	UP
dd_Smed_v6_10092_0_1	YY1	YY1 transcription factor	Homo sapiens	x		DOWN
dd_Smed_v6_2943_0_1	Casp3	caspase 3	Mus musculus	x		DOWN
dd_Smed_v6_8759_0_1	NIPBL	Nipped-B homolog (Drosophila)	Homo sapiens	x		DOWN
dd_Smed_v6_13854_0_1	Mpg	N-methylpurine-DNA glycosylase	Mus musculus	x	x	DOWN
dd_Smed_v6_8311_0_1	TDP1	tyrosyl-DNA phosphodiesterase 1	Homo sapiens	x	x	DOWN
dd_Smed_v6_12881_0_1	FANCD2	Fanconi anemia, complementation group D2	Homo sapiens	x	x	DOWN
dd_Smed_v6_5862_0_1	RRM2B	ribonucleotide reductase M2 B (TP53 inducible)	Homo sapiens	x	x	DOWN
dd_Smed_v6_8462_0_1	PRKDC	protein kinase, DNA-activated, catalytic polypeptide	Homo sapiens	x	x	DOWN
dd_Smed_v6_6715_0_1	YNG2	Yng2p	Saccharomyces cerevisiae	x	x	DOWN
dd_Smed_v6_5846_0_1	OTUB1	OTU deubiquitinase, ubiquitin aldehyde binding 1	Homo sapiens	x	x	DOWN
dd_Smed_v6_12096_0_1	DCLRE1C	DNA cross-link repair 1C	Homo sapiens	x	x	DOWN
dd_Smed_v6_17704_0_1	CHD1L	chromodomain helicase DNA binding protein 1-like	Homo sapiens	x	x	DOWN
dd_Smed_v6_7903_0_1	Cetn2	centrin 2	Mus musculus	x	x	DOWN
dd_Smed_v6_3017_0_1	RAD23A	RAD23 homolog A, nucleotide excision repair protein	Homo sapiens	x	x	DOWN
dd_Smed_v6_11265_0_1	CDK1	cyclin-dependent kinase 1	Homo sapiens		x	DOWN
dd_Smed_v6_458_0_1	UBB	ubiquitin B	Homo sapiens		x	DOWN
dd_Smed_v6_4885_0_1	EEPD1	endonuclease/exonuclease/phosphatase family domain containing 1	Homo sapiens		x	DOWN
dd_Smed_v6_6154_0_1	PARP2	poly(ADP-ribose) polymerase 2	Homo sapiens		x	DOWN

### Sheet: D
Transcripts differentially regulated in cct3A RNAi vs gfp RNAi at 72hR presenting GO term for "endocytosis"
Transcript IDs	Gene symbol	description	species	primary Identifier	Regulation in cct3 (RNAi) at 72hR
dd_Smed_v6_1065_0_1	CLINT1	clathrin interactor 1	Homo sapiens	NP_055481.1	UP
dd_Smed_v6_6545_0_1	MIB2	mindbomb E3 ubiquitin protein ligase 2	Homo sapiens	XP_006710437.1	UP
dd_Smed_v6_1563_0_1	CLINT1	clathrin interactor 1	Homo sapiens	NP_055481.1	UP
dd_Smed_v6_6377_0_1	Aak1	AP2 associated kinase 1	Mus musculus	NP_808430.2	UP
dd_Smed_v6_1086_0_1	CAV3	caveolin 3	Homo sapiens	NP_001225.1	UP
dd_Smed_v6_796_0_1	RAB5C	RAB5C, member RAS oncogene family	Homo sapiens	NP_004574.2	UP
dd_Smed_v6_2374_0_1	PLEKHF2	pleckstrin homology and FYVE domain containing 2	Homo sapiens	NP_078889.1	UP
dd_Smed_v6_419_0_1	RAB7A	RAB7A, member RAS oncogene family	Homo sapiens	NP_004628.4	UP
dd_Smed_v6_834_0_1	FNBP1L	formin binding protein 1 like	Homo sapiens	NP_060207.2	UP
dd_Smed_v6_877_0_1	CAV1	caveolin 1	Homo sapiens	NP_001166366.1	UP
dd_Smed_v6_867_0_1	RAB11A	RAB11A, member RAS oncogene family	Homo sapiens	NP_004654.1	UP
dd_Smed_v6_3170_0_1	ATP2B3	ATPase plasma membrane Ca2 transporting 3	Homo sapiens	NP_068768.2	UP
dd_Smed_v6_7972_0_1	LDLRAP1	low density lipoprotein receptor adaptor protein 1	Homo sapiens	XP_006710625.1	DOWN
dd_Smed_v6_1510_0_1	LRP4	low density lipoprotein receptor-related protein 4	Homo sapiens	NP_002325.2	DOWN
dd_Smed_v6_8262_0_1	MRC2	mannose receptor C type 2	Homo sapiens	NP_006030.2	DOWN
dd_Smed_v6_5961_0_1	Rabep1	rabaptin, RAB GTPase binding effector protein 1	Mus musculus	NP_001278070.1	DOWN
