## Supplementary material for "TRiC activates the unfolded protein response and protects starved stem cells by modulating energy and lipid metabolism during planarian regeneration": Table S4

### Sheet: A
Gene Ontology enrichment: up in xbp1/atf6 RNAi vs gfp RNAi at 72hR
term_ID	biological process description	#-log10 p-value	matches	transcripts
GO:0043038	amino acid activation	1.8946	16	dd_Smed_v6_1476_0_1,dd_Smed_v6_1711_0_1,dd_Smed_v6_1795_0_1,dd_Smed_v6_2020_0_1,dd_Smed_v6_2156_0_1,dd_Smed_v6_2435_0_1,dd_Smed_v6_2488_0_1,dd_Smed_v6_2544_0_1,dd_Smed_v6_2691_0_1,dd_Smed_v6_2956_0_1,dd_Smed_v6_2962_0_1,dd_Smed_v6_3471_0_1,dd_Smed_v6_3682_0_1,dd_Smed_v6_3750_0_1,dd_Smed_v6_4233_0_1,dd_Smed_v6_6873_0_1
GO:0050798	activated T cell proliferation	1.7923	8	dd_Smed_v6_11561_0_1,dd_Smed_v6_3121_1_1,dd_Smed_v6_3363_0_1,dd_Smed_v6_4986_0_1,dd_Smed_v6_5635_0_1,dd_Smed_v6_6272_0_1,dd_Smed_v6_7128_0_1,dd_Smed_v6_9416_0_1
GO:0097191	extrinsic apoptotic signaling pathway	1.6687	16	dd_Smed_v6_11100_0_1,dd_Smed_v6_11561_0_1,dd_Smed_v6_13174_0_1,dd_Smed_v6_28638_0_1,dd_Smed_v6_3121_1_1,dd_Smed_v6_3363_0_1,dd_Smed_v6_3837_0_1,dd_Smed_v6_3952_0_1,dd_Smed_v6_4392_0_1,dd_Smed_v6_4986_0_1,dd_Smed_v6_5635_0_1,dd_Smed_v6_6272_0_1,dd_Smed_v6_6890_0_1,dd_Smed_v6_877_0_1,dd_Smed_v6_9416_0_1,dd_Smed_v6_953_0_1
GO:0006399	tRNA metabolic process	1.6285	26	dd_Smed_v6_10390_0_1,dd_Smed_v6_11186_0_1,dd_Smed_v6_11928_0_1,dd_Smed_v6_13837_0_1,dd_Smed_v6_1476_0_1,dd_Smed_v6_1711_0_1,dd_Smed_v6_1795_0_1,dd_Smed_v6_2020_0_1,dd_Smed_v6_2156_0_1,dd_Smed_v6_2435_0_1,dd_Smed_v6_2488_0_1,dd_Smed_v6_2544_0_1,dd_Smed_v6_2691_0_1,dd_Smed_v6_2811_0_1,dd_Smed_v6_2956_0_1,dd_Smed_v6_2962_0_1,dd_Smed_v6_3471_0_1,dd_Smed_v6_3682_0_1,dd_Smed_v6_3750_0_1,dd_Smed_v6_4233…

### Sheet: B
Gene Ontology enrichment: down in xbp1/atf6 RNAi vs gfp RNAi at 72hR
term_ID	description	#-log10 p-value	matches	transcrits
GO:0055114	oxidation-reduction process	19.4921	173	dd_Smed_v6_1002_0_1,dd_Smed_v6_1004_0_1,dd_Smed_v6_10364_0_1,dd_Smed_v6_1058_0_1,dd_Smed_v6_10591_0_1,dd_Smed_v6_1062_0_1,dd_Smed_v6_1114_0_1,dd_Smed_v6_1135_0_1,dd_Smed_v6_11452_0_1,dd_Smed_v6_11714_0_1,dd_Smed_v6_12119_1_2,dd_Smed_v6_1237_0_1,dd_Smed_v6_1238_0_1,dd_Smed_v6_1254_0_1,dd_Smed_v6_1256_0_1,dd_Smed_v6_1259_0_1,dd_Smed_v6_1290_0_1,dd_Smed_v6_1339_0_1,dd_Smed_v6_1362_0_1,dd_Smed_v6_138…
GO:0044281	small molecule metabolic process	17.8097	315	dd_Smed_v6_1002_0_1,dd_Smed_v6_1004_0_1,dd_Smed_v6_1006_0_1,dd_Smed_v6_10135_0_1,dd_Smed_v6_10302_0_1,dd_Smed_v6_10529_0_1,dd_Smed_v6_1058_0_1,dd_Smed_v6_1062_0_1,dd_Smed_v6_10667_0_1,dd_Smed_v6_1069_0_1,dd_Smed_v6_10866_0_1,dd_Smed_v6_10903_0_1,dd_Smed_v6_11024_0_1,dd_Smed_v6_1114_0_1,dd_Smed_v6_1118_0_1,dd_Smed_v6_1135_0_1,dd_Smed_v6_1149_0_1,dd_Smed_v6_11513_1_1,dd_Smed_v6_11714_0_1,dd_Smed_v6…
GO:0044710	single-organism metabolic process	9.063	475	dd_Smed_v6_1000_0_1,dd_Smed_v6_1002_0_1,dd_Smed_v6_1004_0_1,dd_Smed_v6_1006_0_1,dd_Smed_v6_10135_0_1,dd_Smed_v6_10182_0_1,dd_Smed_v6_10302_0_1,dd_Smed_v6_10364_0_1,dd_Smed_v6_1037_0_1,dd_Smed_v6_10499_0_1,dd_Smed_v6_10529_0_1,dd_Smed_v6_1058_0_1,dd_Smed_v6_10591_0_1,dd_Smed_v6_1062_0_1,dd_Smed_v6_10660_0_1,dd_Smed_v6_10667_0_1,dd_Smed_v6_1069_0_1,dd_Smed_v6_1075_0_1,dd_Smed_v6_10866_0_1,dd_Smed_v…
GO:0044712	single-organism catabolic process	8.6757	140	dd_Smed_v6_1000_0_1,dd_Smed_v6_1002_0_1,dd_Smed_v6_1062_0_1,dd_Smed_v6_10667_0_1,dd_Smed_v6_1069_0_1,dd_Smed_v6_10866_0_1,dd_Smed_v6_1114_0_1,dd_Smed_v6_1135_0_1,dd_Smed_v6_11908_0_1,dd_Smed_v6_1201_0_1,dd_Smed_v6_12026_0_1,dd_Smed_v6_12601_0_1,dd_Smed_v6_1290_0_1,dd_Smed_v6_1297_0_1,dd_Smed_v6_1339_0_1,dd_Smed_v6_1377_0_1,dd_Smed_v6_13826_0_1,dd_Smed_v6_1403_0_1,dd_Smed_v6_1411_0_1,dd_Smed_v6_14…
GO:0022900	electron transport chain	6.9914	37	dd_Smed_v6_1004_0_1,dd_Smed_v6_1135_0_1,dd_Smed_v6_1238_0_1,dd_Smed_v6_1254_0_1,dd_Smed_v6_1256_0_1,dd_Smed_v6_1259_0_1,dd_Smed_v6_1384_0_1,dd_Smed_v6_1515_0_1,dd_Smed_v6_1524_0_1,dd_Smed_v6_1729_0_1,dd_Smed_v6_1843_0_1,dd_Smed_v6_2378_0_1,dd_Smed_v6_277_0_1,dd_Smed_v6_2909_0_1,dd_Smed_v6_3442_0_1,dd_Smed_v6_3593_0_1,dd_Smed_v6_3785_0_1,dd_Smed_v6_4275_0_1,dd_Smed_v6_428_0_1,dd_Smed_v6_464_0_1,dd…
GO:1901564	organonitrogen compound metabolic process	6.1463	246	dd_Smed_v6_1004_0_1,dd_Smed_v6_1006_0_1,dd_Smed_v6_10302_0_1,dd_Smed_v6_10499_0_1,dd_Smed_v6_10667_0_1,dd_Smed_v6_1069_0_1,dd_Smed_v6_10866_0_1,dd_Smed_v6_10903_0_1,dd_Smed_v6_1114_0_1,dd_Smed_v6_1118_0_1,dd_Smed_v6_1121_0_1,dd_Smed_v6_1135_0_1,dd_Smed_v6_1149_0_1,dd_Smed_v6_11641_0_1,dd_Smed_v6_1169_0_1,dd_Smed_v6_11843_0_1,dd_Smed_v6_1204_0_1,dd_Smed_v6_12183_0_1,dd_Smed_v6_1228_0_1,dd_Smed_v6_…
GO:0006629	lipid metabolic process	6.0391	146	dd_Smed_v6_10135_0_1,dd_Smed_v6_10182_0_1,dd_Smed_v6_10529_0_1,dd_Smed_v6_1069_0_1,dd_Smed_v6_11024_0_1,dd_Smed_v6_1135_0_1,dd_Smed_v6_11513_1_1,dd_Smed_v6_1255_0_1,dd_Smed_v6_12821_0_1,dd_Smed_v6_13341_0_1,dd_Smed_v6_1334_0_1,dd_Smed_v6_1362_0_1,dd_Smed_v6_1377_0_1,dd_Smed_v6_1384_0_1,dd_Smed_v6_1403_0_1,dd_Smed_v6_1411_0_1,dd_Smed_v6_1433_0_1,dd_Smed_v6_1453_0_1,dd_Smed_v6_1458_0_1,dd_Smed_v6_1…
GO:0044711	single-organism biosynthetic process	5.8053	183	dd_Smed_v6_1002_0_1,dd_Smed_v6_1006_0_1,dd_Smed_v6_10182_0_1,dd_Smed_v6_10302_0_1,dd_Smed_v6_1037_0_1,dd_Smed_v6_10529_0_1,dd_Smed_v6_10667_0_1,dd_Smed_v6_1069_0_1,dd_Smed_v6_10866_0_1,dd_Smed_v6_11024_0_1,dd_Smed_v6_1118_0_1,dd_Smed_v6_1135_0_1,dd_Smed_v6_11513_1_1,dd_Smed_v6_11843_0_1,dd_Smed_v6_12119_1_2,dd_Smed_v6_12183_0_1,dd_Smed_v6_1237_0_1,dd_Smed_v6_1238_0_1,dd_Smed_v6_1255_0_1,dd_Smed_v…
GO:0032787	monocarboxylic acid metabolic process	5.2204	76	dd_Smed_v6_10135_0_1,dd_Smed_v6_10529_0_1,dd_Smed_v6_1069_0_1,dd_Smed_v6_10866_0_1,dd_Smed_v6_10903_0_1,dd_Smed_v6_11024_0_1,dd_Smed_v6_1135_0_1,dd_Smed_v6_1362_0_1,dd_Smed_v6_1377_0_1,dd_Smed_v6_1384_0_1,dd_Smed_v6_13906_1_1,dd_Smed_v6_1403_0_1,dd_Smed_v6_1411_0_1,dd_Smed_v6_1458_0_1,dd_Smed_v6_1534_0_1,dd_Smed_v6_160_0_1,dd_Smed_v6_1621_0_1,dd_Smed_v6_1655_0_1,dd_Smed_v6_1823_0_1,dd_Smed_v6_197…
GO:0006805	xenobiotic metabolic process	5.0323	26	dd_Smed_v6_10302_0_1,dd_Smed_v6_1339_0_1,dd_Smed_v6_14927_0_1,dd_Smed_v6_1517_0_1,dd_Smed_v6_1661_0_1,dd_Smed_v6_17534_0_1,dd_Smed_v6_2257_0_1,dd_Smed_v6_2536_0_1,dd_Smed_v6_400_0_1,dd_Smed_v6_4449_0_1,dd_Smed_v6_4591_0_1,dd_Smed_v6_4622_0_1,dd_Smed_v6_4674_0_1,dd_Smed_v6_487_0_1,dd_Smed_v6_5008_0_1,dd_Smed_v6_526_0_1,dd_Smed_v6_5344_0_1,dd_Smed_v6_5902_0_1,dd_Smed_v6_6529_0_1,dd_Smed_v6_6606_1_1…
GO:0044255	cellular lipid metabolic process	4.9282	119	dd_Smed_v6_10135_0_1,dd_Smed_v6_10182_0_1,dd_Smed_v6_10529_0_1,dd_Smed_v6_1069_0_1,dd_Smed_v6_1135_0_1,dd_Smed_v6_1255_0_1,dd_Smed_v6_1334_0_1,dd_Smed_v6_1362_0_1,dd_Smed_v6_1377_0_1,dd_Smed_v6_1384_0_1,dd_Smed_v6_1403_0_1,dd_Smed_v6_1411_0_1,dd_Smed_v6_1433_0_1,dd_Smed_v6_1458_0_1,dd_Smed_v6_1565_0_1,dd_Smed_v6_1567_0_1,dd_Smed_v6_160_0_1,dd_Smed_v6_1621_0_1,dd_Smed_v6_1633_0_1,dd_Smed_v6_1726_0…
GO:0009410	response to xenobiotic stimulus	4.9175	26	dd_Smed_v6_10302_0_1,dd_Smed_v6_1339_0_1,dd_Smed_v6_14927_0_1,dd_Smed_v6_1517_0_1,dd_Smed_v6_1661_0_1,dd_Smed_v6_17534_0_1,dd_Smed_v6_2257_0_1,dd_Smed_v6_2536_0_1,dd_Smed_v6_400_0_1,dd_Smed_v6_4449_0_1,dd_Smed_v6_4591_0_1,dd_Smed_v6_4622_0_1,dd_Smed_v6_4674_0_1,dd_Smed_v6_487_0_1,dd_Smed_v6_5008_0_1,dd_Smed_v6_526_0_1,dd_Smed_v6_5344_0_1,dd_Smed_v6_5902_0_1,dd_Smed_v6_6529_0_1,dd_Smed_v6_6606_1_1…
GO:1901657	glycosyl compound metabolic process	4.8294	68	dd_Smed_v6_1004_0_1,dd_Smed_v6_1006_0_1,dd_Smed_v6_10667_0_1,dd_Smed_v6_1069_0_1,dd_Smed_v6_1135_0_1,dd_Smed_v6_1238_0_1,dd_Smed_v6_1256_0_1,dd_Smed_v6_1384_0_1,dd_Smed_v6_1461_0_1,dd_Smed_v6_1524_0_1,dd_Smed_v6_1584_0_1,dd_Smed_v6_1729_0_1,dd_Smed_v6_1843_0_1,dd_Smed_v6_1889_0_1,dd_Smed_v6_2037_0_1,dd_Smed_v6_2230_0_1,dd_Smed_v6_2328_0_1,dd_Smed_v6_2378_0_1,dd_Smed_v6_23_0_1,dd_Smed_v6_2536_0_1,…
GO:0055086	nucleobase-containing small molecule metabolic process	4.3978	101	dd_Smed_v6_1004_0_1,dd_Smed_v6_1006_0_1,dd_Smed_v6_10667_0_1,dd_Smed_v6_1069_0_1,dd_Smed_v6_10866_0_1,dd_Smed_v6_1118_0_1,dd_Smed_v6_1135_0_1,dd_Smed_v6_1211_0_1,dd_Smed_v6_12183_0_1,dd_Smed_v6_1237_0_1,dd_Smed_v6_1238_0_1,dd_Smed_v6_1256_0_1,dd_Smed_v6_1290_0_1,dd_Smed_v6_1384_0_1,dd_Smed_v6_1421_0_1,dd_Smed_v6_1461_0_1,dd_Smed_v6_1500_0_1,dd_Smed_v6_1524_0_1,dd_Smed_v6_1584_0_1,dd_Smed_v6_1585_…
GO:0006790	sulfur compound metabolic process	4.2679	50	dd_Smed_v6_10135_0_1,dd_Smed_v6_10302_0_1,dd_Smed_v6_1069_0_1,dd_Smed_v6_10866_0_1,dd_Smed_v6_1135_0_1,dd_Smed_v6_11641_0_1,dd_Smed_v6_1259_0_1,dd_Smed_v6_1411_0_1,dd_Smed_v6_1585_0_1,dd_Smed_v6_1661_0_1,dd_Smed_v6_1977_0_1,dd_Smed_v6_2009_0_1,dd_Smed_v6_2311_0_1,dd_Smed_v6_2328_0_1,dd_Smed_v6_2536_0_1,dd_Smed_v6_2859_0_1,dd_Smed_v6_2892_0_1,dd_Smed_v6_3021_0_1,dd_Smed_v6_3348_1_1,dd_Smed_v6_335_…
GO:0006576	cellular biogenic amine metabolic process	3.8981	32	dd_Smed_v6_10866_0_1,dd_Smed_v6_13826_0_1,dd_Smed_v6_14790_0_1,dd_Smed_v6_1493_0_1,dd_Smed_v6_1567_0_1,dd_Smed_v6_1633_0_1,dd_Smed_v6_2022_0_1,dd_Smed_v6_2328_0_1,dd_Smed_v6_2690_0_1,dd_Smed_v6_2813_0_1,dd_Smed_v6_3032_0_1,dd_Smed_v6_3373_0_1,dd_Smed_v6_4008_0_1,dd_Smed_v6_4057_0_1,dd_Smed_v6_4081_0_1,dd_Smed_v6_413_0_1,dd_Smed_v6_4192_0_1,dd_Smed_v6_4299_0_1,dd_Smed_v6_4416_0_1,dd_Smed_v6_6208_0…
GO:0015849	organic acid transport	3.7102	48	dd_Smed_v6_10192_0_1,dd_Smed_v6_10903_0_1,dd_Smed_v6_1106_0_1,dd_Smed_v6_1159_0_1,dd_Smed_v6_11818_0_1,dd_Smed_v6_16428_0_1,dd_Smed_v6_17017_0_1,dd_Smed_v6_1823_0_1,dd_Smed_v6_18607_0_1,dd_Smed_v6_1874_0_1,dd_Smed_v6_18975_0_1,dd_Smed_v6_2009_0_1,dd_Smed_v6_20353_0_1,dd_Smed_v6_2530_0_1,dd_Smed_v6_2596_0_1,dd_Smed_v6_3021_0_1,dd_Smed_v6_3499_0_1,dd_Smed_v6_3514_0_1,dd_Smed_v6_3578_0_1,dd_Smed_v6_…
GO:1901135	carbohydrate derivative metabolic process	3.6589	132	dd_Smed_v6_1004_0_1,dd_Smed_v6_1006_0_1,dd_Smed_v6_10182_0_1,dd_Smed_v6_10667_0_1,dd_Smed_v6_1069_0_1,dd_Smed_v6_1135_0_1,dd_Smed_v6_1174_0_1,dd_Smed_v6_12026_0_1,dd_Smed_v6_1237_0_1,dd_Smed_v6_1238_0_1,dd_Smed_v6_1256_0_1,dd_Smed_v6_1307_0_1,dd_Smed_v6_1384_0_1,dd_Smed_v6_1421_0_1,dd_Smed_v6_1461_0_1,dd_Smed_v6_14708_0_1,dd_Smed_v6_1500_0_1,dd_Smed_v6_1524_0_1,dd_Smed_v6_1584_0_1,dd_Smed_v6_1585…
GO:1901615	organic hydroxy compound metabolic process	3.5129	71	dd_Smed_v6_1002_0_1,dd_Smed_v6_10903_0_1,dd_Smed_v6_11024_0_1,dd_Smed_v6_11513_1_1,dd_Smed_v6_12821_0_1,dd_Smed_v6_1339_0_1,dd_Smed_v6_1403_0_1,dd_Smed_v6_1411_0_1,dd_Smed_v6_1458_0_1,dd_Smed_v6_14790_0_1,dd_Smed_v6_14824_0_1,dd_Smed_v6_14865_0_1,dd_Smed_v6_1493_0_1,dd_Smed_v6_1567_0_1,dd_Smed_v6_15865_0_1,dd_Smed_v6_1633_0_1,dd_Smed_v6_1653_0_1,dd_Smed_v6_18607_0_1,dd_Smed_v6_2016_0_1,dd_Smed_v6…
GO:0090407	organophosphate biosynthetic process	3.5043	86	dd_Smed_v6_1006_0_1,dd_Smed_v6_10182_0_1,dd_Smed_v6_10667_0_1,dd_Smed_v6_10866_0_1,dd_Smed_v6_1118_0_1,dd_Smed_v6_12183_0_1,dd_Smed_v6_1237_0_1,dd_Smed_v6_1238_0_1,dd_Smed_v6_1403_0_1,dd_Smed_v6_1421_0_1,dd_Smed_v6_1461_0_1,dd_Smed_v6_1500_0_1,dd_Smed_v6_15330_0_1,dd_Smed_v6_1567_0_1,dd_Smed_v6_1633_0_1,dd_Smed_v6_1769_0_1,dd_Smed_v6_1773_0_1,dd_Smed_v6_18607_0_1,dd_Smed_v6_1894_0_1,dd_Smed_v6_20…
GO:0006820	anion transport	3.4493	72	dd_Smed_v6_10192_0_1,dd_Smed_v6_10670_0_1,dd_Smed_v6_10903_0_1,dd_Smed_v6_11034_0_1,dd_Smed_v6_1106_0_1,dd_Smed_v6_1159_0_1,dd_Smed_v6_11730_0_1,dd_Smed_v6_11818_0_1,dd_Smed_v6_11839_0_1,dd_Smed_v6_12832_0_1,dd_Smed_v6_1403_0_1,dd_Smed_v6_16428_0_1,dd_Smed_v6_17017_0_1,dd_Smed_v6_1823_0_1,dd_Smed_v6_18607_0_1,dd_Smed_v6_1874_0_1,dd_Smed_v6_18975_0_1,dd_Smed_v6_2009_0_1,dd_Smed_v6_20353_0_1,dd_Sme…
GO:0006066	alcohol metabolic process	3.2428	53	dd_Smed_v6_1002_0_1,dd_Smed_v6_11513_1_1,dd_Smed_v6_12821_0_1,dd_Smed_v6_1339_0_1,dd_Smed_v6_1403_0_1,dd_Smed_v6_1411_0_1,dd_Smed_v6_1458_0_1,dd_Smed_v6_14790_0_1,dd_Smed_v6_14824_0_1,dd_Smed_v6_14865_0_1,dd_Smed_v6_1493_0_1,dd_Smed_v6_1567_0_1,dd_Smed_v6_1633_0_1,dd_Smed_v6_2016_0_1,dd_Smed_v6_2022_0_1,dd_Smed_v6_20433_0_1,dd_Smed_v6_2257_0_1,dd_Smed_v6_2567_0_1,dd_Smed_v6_2663_0_1,dd_Smed_v6_26…
GO:0051186	cofactor metabolic process	2.9779	60	dd_Smed_v6_10135_0_1,dd_Smed_v6_10302_0_1,dd_Smed_v6_1069_0_1,dd_Smed_v6_10866_0_1,dd_Smed_v6_1135_0_1,dd_Smed_v6_12183_0_1,dd_Smed_v6_1290_0_1,dd_Smed_v6_1346_0_1,dd_Smed_v6_1411_0_1,dd_Smed_v6_1500_0_1,dd_Smed_v6_15330_0_1,dd_Smed_v6_1769_0_1,dd_Smed_v6_1977_0_1,dd_Smed_v6_2002_0_1,dd_Smed_v6_2009_0_1,dd_Smed_v6_2311_0_1,dd_Smed_v6_2565_0_1,dd_Smed_v6_2892_0_1,dd_Smed_v6_3021_0_1,dd_Smed_v6_303…
GO:0006575	cellular modified amino acid metabolic process	2.9708	37	dd_Smed_v6_10302_0_1,dd_Smed_v6_10866_0_1,dd_Smed_v6_11641_0_1,dd_Smed_v6_11843_0_1,dd_Smed_v6_1259_0_1,dd_Smed_v6_13826_0_1,dd_Smed_v6_1493_0_1,dd_Smed_v6_1585_0_1,dd_Smed_v6_1661_0_1,dd_Smed_v6_250_0_1,dd_Smed_v6_2813_0_1,dd_Smed_v6_3457_0_1,dd_Smed_v6_3770_0_1,dd_Smed_v6_4057_0_1,dd_Smed_v6_4299_0_1,dd_Smed_v6_4591_0_1,dd_Smed_v6_4728_0_1,dd_Smed_v6_487_0_1,dd_Smed_v6_5008_0_1,dd_Smed_v6_5229_…
GO:0042743	hydrogen peroxide metabolic process	2.9373	14	dd_Smed_v6_1259_0_1,dd_Smed_v6_1290_0_1,dd_Smed_v6_20433_0_1,dd_Smed_v6_2303_0_1,dd_Smed_v6_32853_0_1,dd_Smed_v6_3362_0_1,dd_Smed_v6_3517_0_1,dd_Smed_v6_3603_0_1,dd_Smed_v6_464_0_1,dd_Smed_v6_5922_0_1,dd_Smed_v6_662_0_1,dd_Smed_v6_859_0_1,dd_Smed_v6_913_0_1,dd_Smed_v6_960_0_1
GO:0006091	generation of precursor metabolites and energy	2.9323	70	dd_Smed_v6_1004_0_1,dd_Smed_v6_1062_0_1,dd_Smed_v6_1069_0_1,dd_Smed_v6_1135_0_1,dd_Smed_v6_11714_0_1,dd_Smed_v6_12119_1_2,dd_Smed_v6_1237_0_1,dd_Smed_v6_1238_0_1,dd_Smed_v6_1254_0_1,dd_Smed_v6_1256_0_1,dd_Smed_v6_1259_0_1,dd_Smed_v6_1362_0_1,dd_Smed_v6_1384_0_1,dd_Smed_v6_14595_0_1,dd_Smed_v6_1515_0_1,dd_Smed_v6_1524_0_1,dd_Smed_v6_1562_0_1,dd_Smed_v6_1646_0_1,dd_Smed_v6_1712_0_1,dd_Smed_v6_1729_…
GO:0006855	drug transmembrane transport	2.8899	15	dd_Smed_v6_10903_0_1,dd_Smed_v6_11376_0_1,dd_Smed_v6_14632_0_1,dd_Smed_v6_15216_0_1,dd_Smed_v6_16838_0_1,dd_Smed_v6_21619_0_1,dd_Smed_v6_2361_0_1,dd_Smed_v6_3499_0_1,dd_Smed_v6_3982_0_1,dd_Smed_v6_6393_0_1,dd_Smed_v6_6609_0_1,dd_Smed_v6_7241_0_1,dd_Smed_v6_9208_0_1,dd_Smed_v6_9357_0_1,dd_Smed_v6_9513_0_1
GO:0006732	coenzyme metabolic process	2.6024	54	dd_Smed_v6_10135_0_1,dd_Smed_v6_10302_0_1,dd_Smed_v6_1069_0_1,dd_Smed_v6_10866_0_1,dd_Smed_v6_1135_0_1,dd_Smed_v6_12183_0_1,dd_Smed_v6_1290_0_1,dd_Smed_v6_1411_0_1,dd_Smed_v6_1500_0_1,dd_Smed_v6_15330_0_1,dd_Smed_v6_1769_0_1,dd_Smed_v6_1977_0_1,dd_Smed_v6_2009_0_1,dd_Smed_v6_2311_0_1,dd_Smed_v6_2565_0_1,dd_Smed_v6_2892_0_1,dd_Smed_v6_3021_0_1,dd_Smed_v6_3032_0_1,dd_Smed_v6_3348_1_1,dd_Smed_v6_335…
GO:0046148	pigment biosynthetic process	2.2862	20	dd_Smed_v6_1037_0_1,dd_Smed_v6_10667_0_1,dd_Smed_v6_13215_0_1,dd_Smed_v6_1346_0_1,dd_Smed_v6_1421_0_1,dd_Smed_v6_2002_0_1,dd_Smed_v6_2510_0_1,dd_Smed_v6_2534_0_1,dd_Smed_v6_3392_0_1,dd_Smed_v6_34399_0_1,dd_Smed_v6_3672_0_1,dd_Smed_v6_3903_0_1,dd_Smed_v6_4081_0_1,dd_Smed_v6_4739_0_1,dd_Smed_v6_4846_0_1,dd_Smed_v6_4896_0_1,dd_Smed_v6_5800_0_1,dd_Smed_v6_6236_0_1,dd_Smed_v6_6337_0_1,dd_Smed_v6_8560_…
GO:0044272	sulfur compound biosynthetic process	2.2045	28	dd_Smed_v6_10135_0_1,dd_Smed_v6_10302_0_1,dd_Smed_v6_1069_0_1,dd_Smed_v6_1135_0_1,dd_Smed_v6_11641_0_1,dd_Smed_v6_1585_0_1,dd_Smed_v6_1661_0_1,dd_Smed_v6_1977_0_1,dd_Smed_v6_2009_0_1,dd_Smed_v6_2311_0_1,dd_Smed_v6_2328_0_1,dd_Smed_v6_2536_0_1,dd_Smed_v6_3021_0_1,dd_Smed_v6_3371_0_1,dd_Smed_v6_34144_0_1,dd_Smed_v6_3640_0_1,dd_Smed_v6_3947_0_1,dd_Smed_v6_4416_0_1,dd_Smed_v6_4591_0_1,dd_Smed_v6_4850…
GO:0009112	nucleobase metabolic process	2.1418	18	dd_Smed_v6_10667_0_1,dd_Smed_v6_1421_0_1,dd_Smed_v6_1584_0_1,dd_Smed_v6_2037_0_1,dd_Smed_v6_20433_0_1,dd_Smed_v6_2050_0_1,dd_Smed_v6_2921_0_1,dd_Smed_v6_32853_0_1,dd_Smed_v6_3519_0_1,dd_Smed_v6_3903_0_1,dd_Smed_v6_4896_0_1,dd_Smed_v6_5130_0_1,dd_Smed_v6_6236_0_1,dd_Smed_v6_6803_0_1,dd_Smed_v6_786_0_1,dd_Smed_v6_859_0_1,dd_Smed_v6_9082_0_1,dd_Smed_v6_9107_0_1
GO:0032075	positive regulation of nuclease activity	2.0241	19	dd_Smed_v6_1058_0_1,dd_Smed_v6_1095_0_1,dd_Smed_v6_11908_0_1,dd_Smed_v6_12026_0_1,dd_Smed_v6_1433_0_1,dd_Smed_v6_1537_0_1,dd_Smed_v6_1976_0_1,dd_Smed_v6_19874_0_1,dd_Smed_v6_2194_0_1,dd_Smed_v6_220_0_1,dd_Smed_v6_2663_0_1,dd_Smed_v6_3460_0_1,dd_Smed_v6_3506_0_1,dd_Smed_v6_4016_0_1,dd_Smed_v6_415_0_1,dd_Smed_v6_511_0_1,dd_Smed_v6_758_1_1,dd_Smed_v6_774_0_1,dd_Smed_v6_938_0_1
GO:0072593	reactive oxygen species metabolic process	2.0195	26	dd_Smed_v6_10499_0_1,dd_Smed_v6_1256_0_1,dd_Smed_v6_1259_0_1,dd_Smed_v6_1290_0_1,dd_Smed_v6_13953_0_1,dd_Smed_v6_1585_0_1,dd_Smed_v6_20433_0_1,dd_Smed_v6_2303_0_1,dd_Smed_v6_32853_0_1,dd_Smed_v6_3362_0_1,dd_Smed_v6_3517_0_1,dd_Smed_v6_3603_0_1,dd_Smed_v6_3672_0_1,dd_Smed_v6_4275_0_1,dd_Smed_v6_4523_0_1,dd_Smed_v6_464_0_1,dd_Smed_v6_542_0_1,dd_Smed_v6_56_0_1,dd_Smed_v6_5922_0_1,dd_Smed_v6_638_0_1,…
GO:0072521	purine-containing compound metabolic process	1.9954	70	dd_Smed_v6_1004_0_1,dd_Smed_v6_1006_0_1,dd_Smed_v6_10667_0_1,dd_Smed_v6_1069_0_1,dd_Smed_v6_1135_0_1,dd_Smed_v6_1237_0_1,dd_Smed_v6_1238_0_1,dd_Smed_v6_1256_0_1,dd_Smed_v6_1384_0_1,dd_Smed_v6_1421_0_1,dd_Smed_v6_1461_0_1,dd_Smed_v6_1524_0_1,dd_Smed_v6_1585_0_1,dd_Smed_v6_1729_0_1,dd_Smed_v6_1773_0_1,dd_Smed_v6_1843_0_1,dd_Smed_v6_18607_0_1,dd_Smed_v6_1889_0_1,dd_Smed_v6_2037_0_1,dd_Smed_v6_20433_…
GO:0032069	regulation of nuclease activity	1.9485	19	dd_Smed_v6_1058_0_1,dd_Smed_v6_1095_0_1,dd_Smed_v6_11908_0_1,dd_Smed_v6_12026_0_1,dd_Smed_v6_1433_0_1,dd_Smed_v6_1537_0_1,dd_Smed_v6_1976_0_1,dd_Smed_v6_19874_0_1,dd_Smed_v6_2194_0_1,dd_Smed_v6_220_0_1,dd_Smed_v6_2663_0_1,dd_Smed_v6_3460_0_1,dd_Smed_v6_3506_0_1,dd_Smed_v6_4016_0_1,dd_Smed_v6_415_0_1,dd_Smed_v6_511_0_1,dd_Smed_v6_758_1_1,dd_Smed_v6_774_0_1,dd_Smed_v6_938_0_1
GO:0042221	response to chemical	1.8318	286	dd_Smed_v6_1000_0_1,dd_Smed_v6_1002_0_1,dd_Smed_v6_1006_0_1,dd_Smed_v6_10130_0_1,dd_Smed_v6_10302_0_1,dd_Smed_v6_1037_0_1,dd_Smed_v6_10386_0_1,dd_Smed_v6_10499_0_1,dd_Smed_v6_1058_0_1,dd_Smed_v6_10667_0_1,dd_Smed_v6_1075_0_1,dd_Smed_v6_10866_0_1,dd_Smed_v6_10903_0_1,dd_Smed_v6_10921_0_1,dd_Smed_v6_1095_0_1,dd_Smed_v6_11024_0_1,dd_Smed_v6_11034_0_1,dd_Smed_v6_1106_0_1,dd_Smed_v6_11259_0_1,dd_Smed_…
GO:0071702	organic substance transport	1.8285	228	dd_Smed_v6_10182_0_1,dd_Smed_v6_10192_0_1,dd_Smed_v6_1023_0_1,dd_Smed_v6_1037_0_1,dd_Smed_v6_10499_0_1,dd_Smed_v6_10670_0_1,dd_Smed_v6_10903_0_1,dd_Smed_v6_11004_0_1,dd_Smed_v6_11034_0_1,dd_Smed_v6_1106_0_1,dd_Smed_v6_1115_0_1,dd_Smed_v6_112_0_1,dd_Smed_v6_11376_0_1,dd_Smed_v6_1158_0_1,dd_Smed_v6_1159_0_1,dd_Smed_v6_1169_0_1,dd_Smed_v6_1172_0_1,dd_Smed_v6_11730_0_1,dd_Smed_v6_11818_0_1,dd_Smed_v6…
GO:0006457	protein folding	1.8245	48	dd_Smed_v6_1000_0_1,dd_Smed_v6_1058_0_1,dd_Smed_v6_1172_0_1,dd_Smed_v6_11908_0_1,dd_Smed_v6_12026_0_1,dd_Smed_v6_1332_0_1,dd_Smed_v6_1353_0_1,dd_Smed_v6_1390_0_1,dd_Smed_v6_1459_0_1,dd_Smed_v6_1474_0_1,dd_Smed_v6_147_0_1,dd_Smed_v6_1502_0_1,dd_Smed_v6_1536_0_1,dd_Smed_v6_1537_0_1,dd_Smed_v6_1707_0_1,dd_Smed_v6_1730_0_1,dd_Smed_v6_1880_0_1,dd_Smed_v6_1921_0_1,dd_Smed_v6_19874_0_1,dd_Smed_v6_2143_0…
GO:0009056	catabolic process	1.8234	203	dd_Smed_v6_1000_0_1,dd_Smed_v6_1002_0_1,dd_Smed_v6_10499_0_1,dd_Smed_v6_1062_0_1,dd_Smed_v6_10667_0_1,dd_Smed_v6_1069_0_1,dd_Smed_v6_10866_0_1,dd_Smed_v6_1095_0_1,dd_Smed_v6_1114_0_1,dd_Smed_v6_1135_0_1,dd_Smed_v6_1149_0_1,dd_Smed_v6_1156_0_1,dd_Smed_v6_1169_0_1,dd_Smed_v6_11908_0_1,dd_Smed_v6_1201_0_1,dd_Smed_v6_12026_0_1,dd_Smed_v6_1250_0_1,dd_Smed_v6_12559_0_1,dd_Smed_v6_12595_0_1,dd_Smed_v6_1…
GO:0051179	localization	1.8215	459	dd_Smed_v6_1002_0_1,dd_Smed_v6_1006_0_1,dd_Smed_v6_1009_1_1,dd_Smed_v6_10160_0_1,dd_Smed_v6_10182_0_1,dd_Smed_v6_10192_0_1,dd_Smed_v6_1023_0_1,dd_Smed_v6_1037_0_1,dd_Smed_v6_10386_0_1,dd_Smed_v6_10499_0_1,dd_Smed_v6_10591_0_1,dd_Smed_v6_10595_0_1,dd_Smed_v6_1062_0_1,dd_Smed_v6_10640_0_1,dd_Smed_v6_10667_0_1,dd_Smed_v6_10670_0_1,dd_Smed_v6_10683_0_1,dd_Smed_v6_10724_0_1,dd_Smed_v6_10903_0_1,dd_Sme…
GO:0042592	homeostatic process	1.8125	127	dd_Smed_v6_1006_0_1,dd_Smed_v6_10499_0_1,dd_Smed_v6_1058_0_1,dd_Smed_v6_1062_0_1,dd_Smed_v6_10903_0_1,dd_Smed_v6_1095_0_1,dd_Smed_v6_11004_0_1,dd_Smed_v6_11024_0_1,dd_Smed_v6_1135_0_1,dd_Smed_v6_11586_0_1,dd_Smed_v6_11714_0_1,dd_Smed_v6_11908_0_1,dd_Smed_v6_1224_0_1,dd_Smed_v6_1255_0_1,dd_Smed_v6_1259_0_1,dd_Smed_v6_12832_0_1,dd_Smed_v6_1290_0_1,dd_Smed_v6_1369_0_1,dd_Smed_v6_13811_0_1,dd_Smed_v6…
GO:0009308	amine metabolic process	1.7729	38	dd_Smed_v6_10866_0_1,dd_Smed_v6_1149_0_1,dd_Smed_v6_1279_0_1,dd_Smed_v6_13826_0_1,dd_Smed_v6_14790_0_1,dd_Smed_v6_1493_0_1,dd_Smed_v6_1567_0_1,dd_Smed_v6_15865_0_1,dd_Smed_v6_1633_0_1,dd_Smed_v6_18607_0_1,dd_Smed_v6_2022_0_1,dd_Smed_v6_2328_0_1,dd_Smed_v6_2690_0_1,dd_Smed_v6_2813_0_1,dd_Smed_v6_3032_0_1,dd_Smed_v6_3373_0_1,dd_Smed_v6_4008_0_1,dd_Smed_v6_4057_0_1,dd_Smed_v6_4081_0_1,dd_Smed_v6_413…
GO:0044699	single-organism process	1.7644	901	dd_Smed_v6_1000_0_1,dd_Smed_v6_1002_0_1,dd_Smed_v6_10042_0_1,dd_Smed_v6_1004_0_1,dd_Smed_v6_1006_0_1,dd_Smed_v6_1009_1_1,dd_Smed_v6_10130_0_1,dd_Smed_v6_10135_0_1,dd_Smed_v6_10160_0_1,dd_Smed_v6_10182_0_1,dd_Smed_v6_10192_0_1,dd_Smed_v6_1023_0_1,dd_Smed_v6_10288_0_1,dd_Smed_v6_10302_0_1,dd_Smed_v6_10320_0_1,dd_Smed_v6_10364_0_1,dd_Smed_v6_10374_0_1,dd_Smed_v6_1037_0_1,dd_Smed_v6_10386_0_1,dd_Smed…
GO:0010876	lipid localization	1.6976	39	dd_Smed_v6_10670_0_1,dd_Smed_v6_1403_0_1,dd_Smed_v6_17017_0_1,dd_Smed_v6_1823_0_1,dd_Smed_v6_194_0_1,dd_Smed_v6_2009_0_1,dd_Smed_v6_203_0_1,dd_Smed_v6_2567_0_1,dd_Smed_v6_27192_0_1,dd_Smed_v6_2892_0_1,dd_Smed_v6_3021_0_1,dd_Smed_v6_3148_0_1,dd_Smed_v6_3179_0_1,dd_Smed_v6_3499_0_1,dd_Smed_v6_3611_0_1,dd_Smed_v6_3672_0_1,dd_Smed_v6_3982_0_1,dd_Smed_v6_4057_0_1,dd_Smed_v6_4119_0_1,dd_Smed_v6_4130_0_…
GO:0035966	response to topologically incorrect protein	1.5669	30	dd_Smed_v6_1058_0_1,dd_Smed_v6_11908_0_1,dd_Smed_v6_12026_0_1,dd_Smed_v6_1332_0_1,dd_Smed_v6_1433_0_1,dd_Smed_v6_1459_0_1,dd_Smed_v6_1537_0_1,dd_Smed_v6_1614_0_1,dd_Smed_v6_1797_0_1,dd_Smed_v6_1976_0_1,dd_Smed_v6_19874_0_1,dd_Smed_v6_2194_0_1,dd_Smed_v6_220_0_1,dd_Smed_v6_2221_0_1,dd_Smed_v6_2276_0_1,dd_Smed_v6_2663_0_1,dd_Smed_v6_2733_0_1,dd_Smed_v6_2736_0_1,dd_Smed_v6_3460_0_1,dd_Smed_v6_3506_0…
GO:0006793	phosphorus metabolic process	1.5374	282	dd_Smed_v6_1000_0_1,dd_Smed_v6_1004_0_1,dd_Smed_v6_1006_0_1,dd_Smed_v6_10135_0_1,dd_Smed_v6_10182_0_1,dd_Smed_v6_10386_0_1,dd_Smed_v6_10499_0_1,dd_Smed_v6_1058_0_1,dd_Smed_v6_10667_0_1,dd_Smed_v6_1069_0_1,dd_Smed_v6_10866_0_1,dd_Smed_v6_11004_0_1,dd_Smed_v6_11024_0_1,dd_Smed_v6_11092_0_1,dd_Smed_v6_1118_0_1,dd_Smed_v6_11285_0_1,dd_Smed_v6_112_0_1,dd_Smed_v6_1135_0_1,dd_Smed_v6_11660_0_1,dd_Smed_v…
GO:0097164	ammonium ion metabolic process	1.5309	30	dd_Smed_v6_10903_0_1,dd_Smed_v6_1458_0_1,dd_Smed_v6_14790_0_1,dd_Smed_v6_1493_0_1,dd_Smed_v6_1567_0_1,dd_Smed_v6_15865_0_1,dd_Smed_v6_1633_0_1,dd_Smed_v6_18607_0_1,dd_Smed_v6_2022_0_1,dd_Smed_v6_2690_0_1,dd_Smed_v6_2813_0_1,dd_Smed_v6_4008_0_1,dd_Smed_v6_4057_0_1,dd_Smed_v6_413_0_1,dd_Smed_v6_4192_0_1,dd_Smed_v6_4896_0_1,dd_Smed_v6_4901_0_1,dd_Smed_v6_542_0_1,dd_Smed_v6_5726_0_1,dd_Smed_v6_6208_0…
GO:0015695	organic cation transport	1.4799	11	dd_Smed_v6_10903_0_1,dd_Smed_v6_11376_0_1,dd_Smed_v6_1159_0_1,dd_Smed_v6_14632_0_1,dd_Smed_v6_16838_0_1,dd_Smed_v6_2361_0_1,dd_Smed_v6_6609_0_1,dd_Smed_v6_7241_0_1,dd_Smed_v6_8335_0_1,dd_Smed_v6_9357_0_1,dd_Smed_v6_9513_0_1
GO:0034976	response to endoplasmic reticulum stress	1.4387	27	dd_Smed_v6_10903_0_1,dd_Smed_v6_11376_0_1,dd_Smed_v6_1159_0_1,dd_Smed_v6_14632_0_1,dd_Smed_v6_16838_0_1,dd_Smed_v6_2361_0_1,dd_Smed_v6_6609_0_1,dd_Smed_v6_7241_0_1,dd_Smed_v6_8335_0_1,dd_Smed_v6_9357_0_1,dd_Smed_v6_9513_0_1
GO:0042430	indole-containing compound metabolic process	1.394	10	dd_Smed_v6_10866_0_1,dd_Smed_v6_13826_0_1,dd_Smed_v6_3032_0_1,dd_Smed_v6_4299_0_1,dd_Smed_v6_4416_0_1,dd_Smed_v6_6831_0_1,dd_Smed_v6_8282_0_1,dd_Smed_v6_8392_0_1,dd_Smed_v6_8766_0_1,dd_Smed_v6_8956_0_1
GO:1990542	mitochondrial transmembrane transport	1.3416	11	dd_Smed_v6_1115_0_1,dd_Smed_v6_1172_0_1,dd_Smed_v6_1238_0_1,dd_Smed_v6_1823_0_1,dd_Smed_v6_4130_0_1,dd_Smed_v6_428_0_1,dd_Smed_v6_4901_0_1,dd_Smed_v6_5485_0_1,dd_Smed_v6_56_0_1,dd_Smed_v6_745_0_1,dd_Smed_v6_981_0_1
GO:0055093	response to hyperoxia	1.3273	6	dd_Smed_v6_1259_0_1,dd_Smed_v6_1339_0_1,dd_Smed_v6_20433_0_1,dd_Smed_v6_32853_0_1,dd_Smed_v6_400_0_1,dd_Smed_v6_859_0_1
