## Supplementary material for "TRiC activates the unfolded protein response and protects starved stem cells by modulating energy and lipid metabolism during planarian regeneration": Table S5

### Sheet: A
Transcripts related to lipid metabolism differentially regulated in cct3A RNAi and/or xbp1/atf6 RNAi at 72hR
	Transcript IDs	Gene symbol	Description	cct3(RNAi)	xbp1/atf6(RNAi)
Settembre et al. 2013	dd_Smed_v6_7738_0_1	TFEB	transcription factor EB	down	ns
Pol et al. 2014	dd_Smed_v6_583_0_1		perilipin	up	down
	dd_Smed_v6_3883_0_1	ACAT1	acetyl-CoA acetyltransferase 1	up	ns
	dd_Smed_v6_7927_0_1		4-coumarate--CoA ligase 1-like /Acyl-CoA synthetase family member 2	up	ns
	dd_Smed_v6_10135_0_1		4-coumarate--CoA ligase 1-like /Acyl-CoA synthetase family member 2	up	down
	dd_Smed_v6_2832_0_1	ACSS3	acyl-CoA synthetase short-chain family member 3	up	down
	dd_Smed_v6_2009_0_1	ACSL5	acyl-CoA synthetase long-chain family member 5	up	down
	dd_Smed_v6_3373_0_1	PCYT2	phosphate cytidylyltransferase 2, ethanolamine	up	down
	dd_Smed_v6_13812_0_1	DGKZ	diacylglycerol kinase, zeta	up	ns
	dd_Smed_v6_2969_0_1	PLA2G5	phospholipase A2, group V	up	up
	dd_Smed_v6_1306_0_1	PLA2G15	phospholipase A2 group XV	up	ns
	dd_Smed_v6_7730_0_1	PLA2G15	phospholipase A2 group XV	up	down
	dd_Smed_v6_638_0_1	LYPLA1	lysophospholipase I	up	down
	dd_Smed_v6_8378_0_1	BSCL2	Seipin, Berardinelli-Seip congenital lipodystrophy 2	down	ns
	dd_Smed_v6_11265_0_1	CDK1	cyclin-dependent kinase 1	down	ns
	dd_Smed_v6_74288_0_1	GPD1L	glycerol-3-phosphate dehydrogenase 1-like	down	ns
	dd_Smed_v6_4947_0_1	MOGAT2	monoacylglycerol O-acyltransferase 2	down	down
	dd_Smed_v6_154_0_1	LOC101853339	perilipin-2-like	ns	down
	dd_Smed_v6_3153_0_1	Spg20	spastic paraplegia 20, spartin (Troyer syndrome) homolog (human)	ns	down
	dd_Smed_v6_1377_0_1	ACAT1	acetyl-CoA acetyltransferase 1	ns	down
	dd_Smed_v6_19627_0_1	ACSS3	acyl-CoA synthetase short-chain family member 3	ns	down
	dd_Smed_v6_8062_0_1	ACSS3	acyl-CoA synthetase short-chain family member 3	ns	down
	dd_Smed_v6_1026_0_1	ACSBG2	acyl-CoA synthetase bubblegum family member 2	ns	down
	dd_Smed_v6_3021_0_1	ACSL4	acyl-CoA synthetase long-chain family member 4	ns	down
	dd_Smed_v6_5643_0_1	AGPAT3	1-acylglycerol-3-phosphate O-acyltransferase 3	ns	down
	dd_Smed_v6_8322_0_1	LCLAT1	lysocardiolipin acyltransferase 1	ns	down
	dd_Smed_v6_9544_0_1	PNPLA3 ATGL	patatin-like phospholipase domain containing 3	ns	down
	dd_Smed_v6_4008_0_1	PCYT1B	phosphate cytidylyltransferase 1, choline, beta	ns	down
	dd_Smed_v6_7722_0_1	CEPT1	choline/ethanolamine phosphotransferase 1	ns	down
	dd_Smed_v6_2087_0_1	LOC593856	phosphatidylserine decarboxylase proenzyme	ns	down
	dd_Smed_v6_6249_0_1	DGKB	diacylglycerol kinase beta	ns	down
	dd_Smed_v6_2022_0_1	LPCAT1	lysophosphatidylcholine acyltransferase 1	ns	down
	dd_Smed_v6_4947_0_1	MOGAT2	monoacylglycerol O-acyltransferase 2	ns	down
	dd_Smed_v6_6550_0_1	MOGAT2	monoacylglycerol O-acyltransferase 2	ns	down
	dd_Smed_v6_5381_0_1	MOGAT2	monoacylglycerol O-acyltransferase 2	ns	down
	dd_Smed_v6_3851_0_1	LOC100909036	phospholipase A2-like	ns	down
	dd_Smed_v6_8349_0_1	PLA2G6	phospholipase A2 group VI	ns	down
	dd_Smed_v6_1894_0_1	PLD3	phospholipase D family member 3	ns	down
Fatty acid beta-oxidation	dd_Smed_v6_513_0_1	PCCB	propionyl-CoA carboxylase beta subunit	up	ns
	dd_Smed_v6_1458_0_1	ACADL	acyl-CoA dehydrogenase, long chain	up	down
	dd_Smed_v6_725_0_1	HADH	hydroxyacyl-Coenzyme A dehydrogenase	up	ns
	dd_Smed_v6_2181_0_1	ECH1	enoyl-CoA hydratase 1, peroxisomal	ns	down
	dd_Smed_v6_863_0_1	HADHA	hydroxyacyl-CoA dehydrogenase/3-ketoacyl-CoA thiolase/enoyl-CoA hydratase (trifunctional protein), alpha subunit	ns	down
	dd_Smed_v6_2414_0_1	ACSBG2	acyl-CoA synthetase bubblegum family member 2	ns	down
	dd_Smed_v6_2900_0_1	ECHS1	enoyl Coenzyme A hydratase, short chain, 1, mitochondrial	ns	down
	dd_Smed_v6_2663_0_1	ACADVL	acyl-CoA dehydrogenase, very long chain	ns	down
	dd_Smed_v6_5867_0_1	HSD17B4	hydroxysteroid (17-beta) dehydrogenase 4	ns	down
	dd_Smed_v6_5980_0_1	ACADS	acyl-CoA dehydrogenase, C-2 to C-3 short chain	ns	down
	dd_Smed_v6_5239_0_1	ECI2 ACBD2	enoyl-CoA delta isomerase 2	ns	down
	dd_Smed_v6_3804_0_1	ACOX3	acyl-CoA oxidase 3, pristanoyl	ns	down
	dd_Smed_v6_1411_0_1	ACAA2	acetyl-CoA acyltransferase 2	ns	down
	dd_Smed_v6_4901_0_1	CPT1A	carnitine palmitoyltransferase 1A	ns	down
	dd_Smed_v6_4130_0_1	CPT1B	carnitine palmitoyltransferase 1B	ns	down
	dd_Smed_v6_3611_0_1	ABCD1	ATP binding cassette subfamily D member 1	ns	down
	dd_Smed_v6_3348_1_1	MCEE	methylmalonyl-CoA epimerase	ns	down
Sphingolipid biosynthetic process	dd_Smed_v6_1633_0_1	SPTLC2	serine palmitoyltransferase long chain base subunit 2	up	down
	dd_Smed_v6_4337_0_1	SPTLC2	serine palmitoyltransferase long chain base subunit 2	up	up
	dd_Smed_v6_4976_0_1	KDSR	3-ketodihydrosphingosine reductase	up	ns
	dd_Smed_v6_1433_0_1	VAPA	VAMP associated protein A	down	down
	dd_Smed_v6_7248_0_1	SUR1	mannosylinositol phosphorylceramide synthase catalytic subunit SUR1	down	ns
	dd_Smed_v6_18291_0_1	PPAP2A	phosphatidic acid phosphatase type 2A	ns	up
	dd_Smed_v6_6819_0_1	SUR1	mannosylinositol phosphorylceramide synthase catalytic subunit SUR1	ns	down
	dd_Smed_v6_1567_0_1	SPTLC1	serine palmitoyltransferase long chain base subunit 1	ns	down
	dd_Smed_v6_3137_0_1	CERS1	ceramide synthase 1	ns	down
Genes related to lipid metabolism upregutaled in cct3 RNAi but downregulated in xbp1/atf6 RNAi
ns: not significant

### Sheet: B
Transcripts downregulated in xbp1/atf6 RNAi vs gfp RNAi at 72hR presenting GO term for "lipid metabolism process"
input	gene symbol	description	species	primary Identifier
dd_Smed_v6_638_0_1	LYPLA1	lysophospholipase I	Homo sapiens	NP_006321.1
dd_Smed_v6_3373_0_1	PCYT2	phosphate cytidylyltransferase 2, ethanolamine	Homo sapiens	NP_002852.1
dd_Smed_v6_7730_0_1	PLA2G15	phospholipase A2 group XV	Homo sapiens	NP_036452.1
dd_Smed_v6_10135_0_1	LOC581911	4-coumarate--CoA ligase 1	Strongylocentrotus purpuratus	XP_786981.3
dd_Smed_v6_1633_0_1	SPTLC2	serine palmitoyltransferase long chain base subunit 2	Homo sapiens	NP_004854.1
dd_Smed_v6_2009_0_1	ACSL5	acyl-CoA synthetase long-chain family member 5	Homo sapiens	NP_976313.1
dd_Smed_v6_1458_0_1	ACADL	acyl-CoA dehydrogenase, long chain	Homo sapiens	NP_001599.1
dd_Smed_v6_2290_0_1	HSD17B14	hydroxysteroid (17-beta) dehydrogenase 14	Homo sapiens	NP_057330.2
dd_Smed_v6_3103_0_1	SNX17	sorting nexin 17	Homo sapiens	NP_055563.1
dd_Smed_v6_2016_0_1	LBR	lamin B receptor	Homo sapiens	NP_002287.2
dd_Smed_v6_1453_0_1	ABHD4	abhydrolase domain containing 4	Homo sapiens	NP_071343.2
dd_Smed_v6_7852_0_1	CLN8	ceroid-lipofuscinosis, neuronal 8	Homo sapiens	NP_061764.2
dd_Smed_v6_3785_0_1	ETFDH	electron transfer flavoprotein dehydrogenase	Homo sapiens	NP_004444.2
dd_Smed_v6_8711_0_1	ETNK1	ethanolamine kinase 1	Homo sapiens	NP_061108.2
dd_Smed_v6_2181_0_1	ECH1	enoyl-CoA hydratase 1, peroxisomal	Homo sapiens	NP_001389.2
dd_Smed_v6_1433_0_1	VAPA	VAMP associated protein A	Homo sapiens	NP_919415.2
dd_Smed_v6_2257_0_1	CYP3A4	cytochrome P450 family 3 subfamily A member 4	Homo sapiens	NP_059488.2
dd_Smed_v6_3804_0_1	ACOX3	acyl-CoA oxidase 3, pristanoyl	Homo sapiens	NP_003492.2
dd_Smed_v6_1362_0_1	PRKAR2B	protein kinase cAMP-dependent type II regulatory subunit beta	Homo sapiens	NP_002727.2
dd_Smed_v6_4591_0_1	GGT1	gamma-glutamyltransferase 1	Homo sapiens	NP_038347.2
dd_Smed_v6_662_0_1	GPX4	glutathione peroxidase 4	Homo sapiens	NP_002076.2
dd_Smed_v6_6819_0_1	SUR1	mannosylinositol phosphorylceramide synthase catalytic subunit SUR1	Saccharomyces cerevisiae S288c	NP_015268.1
dd_Smed_v6_7985_0_1	CHD9	chromodomain helicase DNA binding protein 9	Homo sapiens	XP_005256232.1
dd_Smed_v6_1377_0_1	ACAT1	acetyl-CoA acetyltransferase 1	Homo sapiens	NP_000010.1
dd_Smed_v6_4008_0_1	PCYT1B	phosphate cytidylyltransferase 1, choline, beta	Homo sapiens	NP_001156737.1
dd_Smed_v6_4947_0_1	MOGAT2	monoacylglycerol O-acyltransferase 2	Homo sapiens	NP_079374.2
dd_Smed_v6_7722_0_1	CEPT1	choline/ethanolamine phosphotransferase 1	Homo sapiens	NP_006081.1
dd_Smed_v6_12821_0_1	SEC14L4	SEC14 like lipid binding 4	Homo sapiens	XP_005261640.1
dd_Smed_v6_2703_0_1	PGS1	phosphatidylglycerophosphate synthase 1	Homo sapiens	NP_077733.3
dd_Smed_v6_6796_0_1	MGLL	monoglyceride lipase	Mus musculus	NP_035974.1
dd_Smed_v6_1565_0_1	LIPF	lipase F, gastric type	Homo sapiens	NP_004181.1
dd_Smed_v6_413_0_1	MBOAT2	membrane bound O-acyltransferase domain containing 2	Homo sapiens	NP_620154.2
dd_Smed_v6_7223_0_1	MBOAT7	membrane bound O-acyltransferase domain containing 7	Homo sapiens	NP_077274.3
dd_Smed_v6_8322_0_1	LCLAT1	lysocardiolipin acyltransferase 1	Homo sapiens	NP_001002257.1
dd_Smed_v6_14865_0_1	WNT4	Wnt family member 4	Homo sapiens	NP_110388.2
dd_Smed_v6_3137_0_1	CERS1	ceramide synthase 1	Homo sapiens	NP_067090.1
dd_Smed_v6_3371_0_1	HSD17B12	hydroxysteroid (17-beta) dehydrogenase 12	Homo sapiens	NP_057226.1
dd_Smed_v6_6550_0_1	MOGAT2	monoacylglycerol O-acyltransferase 2	Homo sapiens	NP_079374.2
dd_Smed_v6_942_0_1	MGST3	microsomal glutathione S-transferase 3	Homo sapiens	NP_004519.1
dd_Smed_v6_2892_0_1	Scp2	sterol carrier protein 2, liver	Mus musculus	NP_035457.1
dd_Smed_v6_4416_0_1	GCDH	glutaryl-CoA dehydrogenase	Homo sapiens	NP_000150.1
dd_Smed_v6_4674_0_1	NCEH1	neutral cholesterol ester hydrolase 1	Homo sapiens	NP_065843.3
dd_Smed_v6_1384_0_1	NDUFAB1	NADH:ubiquinone oxidoreductase subunit AB1	Homo sapiens	NP_004994.1
dd_Smed_v6_9852_0_1	AKR1B10	aldo-keto reductase family 1, member B10 (aldose reductase)	Homo sapiens	NP_064695.3
dd_Smed_v6_1403_0_1	SCP2	sterol carrier protein 2	Homo sapiens	NP_001007100.1
dd_Smed_v6_4192_0_1	SLC44A2	solute carrier family 44 (choline transporter), member 2	Homo sapiens	XP_005260056.1
dd_Smed_v6_4286_0_1	TEX2	testis expressed 2	Homo sapiens	NP_060939.3
dd_Smed_v6_20433_0_1	CAT	catalase	Homo sapiens	NP_001743.1
dd_Smed_v6_5381_0_1	MOGAT2	monoacylglycerol O-acyltransferase 2	Homo sapiens	NP_079374.2
dd_Smed_v6_11024_0_1	FGFR4	fibroblast growth factor receptor 4	Homo sapiens	NP_075252.2
dd_Smed_v6_32853_0_1	CAT	catalase	Homo sapiens	NP_001743.1
dd_Smed_v6_4616_0_1	VAC14	Vac14, PIKFYVE complex component	Homo sapiens	NP_060522.3
dd_Smed_v6_863_0_1	HADHA	hydroxyacyl-CoA dehydrogenase/3-ketoacyl-CoA thiolase/enoyl-CoA hydratase (trifunctional protein), alpha subunit	Homo sapiens	NP_000173.2
dd_Smed_v6_4130_0_1	CPT1B	carnitine palmitoyltransferase 1B	Homo sapiens	NP_004368.1
dd_Smed_v6_1977_0_1	ELOVL4	ELOVL fatty acid elongase 4	Homo sapiens	NP_073563.1
dd_Smed_v6_7676_0_1	CYP46A1	cytochrome P450 family 46 subfamily A member 1	Homo sapiens	NP_006659.1
dd_Smed_v6_4834_0_1	SDR16C5	short chain dehydrogenase/reductase family 16C, member 5	Homo sapiens	NP_620419.2
dd_Smed_v6_567_0_1	CYB5A	cytochrome b5 type A	Homo sapiens	NP_683725.1
dd_Smed_v6_7655_0_1	SERAC1	serine active site containing 1	Homo sapiens	XP_006715649.1
dd_Smed_v6_11513_1_1	SEC14L2	SEC14 like lipid binding 2	Homo sapiens	NP_036561.1
dd_Smed_v6_5922_0_1	RAC1	ras-related C3 botulinum toxin substrate 1 (rho family, small GTP binding protein Rac1)	Homo sapiens	NP_008839.2
dd_Smed_v6_1661_0_1	MGST3	microsomal glutathione S-transferase 3	Homo sapiens	NP_004519.1
dd_Smed_v6_9323_0_1	CERK	ceramide kinase	Homo sapiens	NP_073603.2
dd_Smed_v6_1823_0_1	SLC25A20	solute carrier family 25 member 20	Homo sapiens	NP_000378.1
dd_Smed_v6_2022_0_1	LPCAT1	lysophosphatidylcholine acyltransferase 1	Homo sapiens	NP_079106.3
dd_Smed_v6_5980_0_1	ACADS	acyl-CoA dehydrogenase, C-2 to C-3 short chain	Homo sapiens	NP_000008.1
dd_Smed_v6_3499_0_1	SLCO1B3	solute carrier organic anion transporter family member 1B3	Homo sapiens	NP_062818.1
dd_Smed_v6_2115_0_1	AGPS	alkylglycerone phosphate synthase	Homo sapiens	NP_003650.1
dd_Smed_v6_576_0_1	HEXB	hexosaminidase B (beta polypeptide)	Homo sapiens	NP_000512.1
dd_Smed_v6_5902_0_1	CYP3A4	cytochrome P450 family 3 subfamily A member 4	Homo sapiens	NP_059488.2
dd_Smed_v6_3179_0_1	OSBPL1A	oxysterol binding protein like 1A	Homo sapiens	NP_060500.3
dd_Smed_v6_1726_0_1	ASAH2	N-acylsphingosine amidohydrolase (non-lysosomal ceramidase) 2	Homo sapiens	NP_063946.2
dd_Smed_v6_1334_0_1	LOC101852788	3'(2'),5'-bisphosphate nucleotidase 1-like	Aplysia californica	XP_005105745.1
dd_Smed_v6_5867_0_1	HSD17B4	hydroxysteroid (17-beta) dehydrogenase 4	Homo sapiens	NP_000405.1
dd_Smed_v6_3165_0_1	ABHD4	abhydrolase domain containing 4	Homo sapiens	NP_071343.2
dd_Smed_v6_9863_0_1	CYP3A5	cytochrome P450 family 3 subfamily A member 5	Homo sapiens	NP_001278759.1
dd_Smed_v6_3362_0_1	RAC1	ras-related C3 botulinum toxin substrate 1 (rho family, small GTP binding protein Rac1)	Homo sapiens	NP_008839.2
dd_Smed_v6_1069_0_1	DLAT	dihydrolipoamide S-acetyltransferase	Homo sapiens	NP_001922.2
dd_Smed_v6_7650_0_1	CLN6	ceroid-lipofuscinosis, neuronal 6, late infantile, variant	Homo sapiens	NP_060352.1
dd_Smed_v6_859_0_1	CAT	catalase	Homo sapiens	NP_001743.1
dd_Smed_v6_6652_0_1	B3GALT1	beta-1,3-galactosyltransferase 1	Homo sapiens	NP_066191.1
dd_Smed_v6_960_0_1	TXNRD1	thioredoxin reductase 1	Homo sapiens	NP_001087240.1
dd_Smed_v6_8165_0_1	SLC25A1	solute carrier family 25 (mitochondrial carrier. citrate transporter), member 1	Homo sapiens	NP_005975.1
dd_Smed_v6_1621_0_1	ALDH8A1	aldehyde dehydrogenase 8 family member A1	Homo sapiens	NP_072090.1
dd_Smed_v6_5485_0_1	SLC25A20 CAC CACT	solute carrier family 25 (carnitine/acylcarnitine translocase), member 20	Homo sapiens	XP_006713390.1
dd_Smed_v6_9173_0_1	MGLL	monoglyceride lipase	Homo sapiens	NP_001003794.1
dd_Smed_v6_4925_0_1	TPTE2	transmembrane phosphoinositide 3-phosphatase and tensin homolog 2	Homo sapiens	NP_954863.2
dd_Smed_v6_6208_0_1	CHAT	choline O-acetyltransferase	Homo sapiens	NP_066264.3
dd_Smed_v6_3611_0_1	ABCD1	ATP binding cassette subfamily D member 1	Homo sapiens	NP_000024.2
dd_Smed_v6_1255_0_1	ATP6V1C1	ATPase H transporting V1 subunit C1	Homo sapiens	NP_001686.1
dd_Smed_v6_3851_0_1	LOC100909036	phospholipase A2-like	Metaseiulus occidentalis	XP_003747743.1
dd_Smed_v6_542_0_1	CYPOR	cytochrome p450 oxidoreductase	Homo sapiens	NP_000932.3
dd_Smed_v6_8349_0_1	PLA2G6	phospholipase A2 group VI	Homo sapiens	NP_003551.2
dd_Smed_v6_864_0_1	ARF1	ADP ribosylation factor 1	Homo sapiens	NP_001649.1
dd_Smed_v6_10182_0_1	Pgap2	post-GPI attachment to proteins 2	Mus musculus	XP_006507709.1
dd_Smed_v6_3673_0_1	AGMO	alkylglycerol monooxygenase	Homo sapiens	XP_006715794.1
dd_Smed_v6_5175_0_1	NPC1	NPC intracellular cholesterol transporter 1	Homo sapiens	NP_000262.2
dd_Smed_v6_20_0_1	HPGDS	hematopoietic prostaglandin D synthase	Homo sapiens	NP_055300.1
dd_Smed_v6_203_0_1	ARF1	ADP ribosylation factor 1	Homo sapiens	NP_001649.1
dd_Smed_v6_6026_0_1	Taz	tafazzin	Mus musculus	NP_852657.1
dd_Smed_v6_5643_0_1	AGPAT3	1-acylglycerol-3-phosphate O-acyltransferase 3	Homo sapiens	NP_064517.1
dd_Smed_v6_250_0_1	P4HB	prolyl 4-hydroxylase, beta polypeptide	Homo sapiens	NP_000909.2
dd_Smed_v6_1567_0_1	SPTLC1	serine palmitoyltransferase long chain base subunit 1	Homo sapiens	NP_006406.1
dd_Smed_v6_160_0_1	DBI	diazepam binding inhibitor (GABA receptor modulator, acyl-CoA binding protein)	Homo sapiens	NP_001073331.1
dd_Smed_v6_7565_0_1	PRKAG3	protein kinase, AMP-activated, gamma 3 non-catalytic subunit	Homo sapiens	NP_059127.2
dd_Smed_v6_2249_0_1	PEX13	peroxisomal biogenesis factor 13	Homo sapiens	NP_002609.1
dd_Smed_v6_4901_0_1	CPT1A	carnitine palmitoyltransferase 1A	Homo sapiens	NP_001867.2
dd_Smed_v6_580_0_1	PITPNA	phosphatidylinositol transfer protein alpha	Homo sapiens	NP_006215.1
dd_Smed_v6_7970_0_1	PIGG	phosphatidylinositol glycan anchor biosynthesis, class G	Homo sapiens	XP_005272346.1
dd_Smed_v6_4449_0_1	CYP2A6	cytochrome P450 family 2 subfamily A member 6	Homo sapiens	NP_000753.3
dd_Smed_v6_1411_0_1	ACAA2	acetyl-CoA acyltransferase 2	Homo sapiens	NP_006102.2
dd_Smed_v6_3348_1_1	MCEE	methylmalonyl-CoA epimerase	Homo sapiens	NP_115990.3
dd_Smed_v6_3672_0_1	TSPO	translocator protein	Homo sapiens	NP_000705.2
dd_Smed_v6_4523_0_1	Bco2	beta-carotene oxygenase 2	Mus musculus	NP_573480.1
dd_Smed_v6_5239_0_1	ECI2	enoyl-CoA delta isomerase 2	Homo sapiens	NP_996667.2
dd_Smed_v6_7354_0_1	Cln3	ceroid lipofuscinosis, neuronal 3, juvenile (Batten, Spielmeyer-Vogt disease)	Mus musculus	NP_034037.3
dd_Smed_v6_553_0_1	HDLBP	high density lipoprotein binding protein	Homo sapiens	NP_005327.1
dd_Smed_v6_4057_0_1	SLC27A1	solute carrier family 27 (fatty acid transporter), member 1	Homo sapiens	NP_940982.1
dd_Smed_v6_9829_0_1	LDLR	low density lipoprotein receptor	Homo sapiens	NP_000518.1
dd_Smed_v6_745_0_1	ATP5B	ATP synthase, H transporting, mitochondrial F1 complex, beta polypeptide	Homo sapiens	NP_001677.2
dd_Smed_v6_1135_0_1	DLD	dihydrolipoamide dehydrogenase	Homo sapiens	NP_000099.2
dd_Smed_v6_1894_0_1	PLD3	phospholipase D family member 3	Homo sapiens	NP_001026866.1
dd_Smed_v6_2311_0_1	ELOVL4	ELOVL fatty acid elongase 4	Homo sapiens	NP_073563.1
dd_Smed_v6_7835_0_1	ELOVL4	ELOVL fatty acid elongase 4	Homo sapiens	NP_073563.1
dd_Smed_v6_2663_0_1	ACADVL	acyl-CoA dehydrogenase, very long chain	Homo sapiens	NP_000009.1
dd_Smed_v6_7819_0_1	LYST	lysosomal trafficking regulator	Homo sapiens	XP_006711794.1
dd_Smed_v6_20911_0_1	MGLL	monoglyceride lipase	Homo sapiens	NP_009214.1
dd_Smed_v6_913_0_1	RAC1	ras-related C3 botulinum toxin substrate 1 (rho family, small GTP binding protein Rac1)	Homo sapiens	NP_008839.2
dd_Smed_v6_2690_0_1	PLB1	phospholipase B1	Homo sapiens	NP_694566.4
dd_Smed_v6_2414_0_1	ACSBG2	acyl-CoA synthetase bubblegum family member 2	Homo sapiens	NP_112186.3
dd_Smed_v6_14824_0_1	Gfi1	growth factor independent 1	Mus musculus	NP_034408.1
dd_Smed_v6_3021_0_1	ACSL4	acyl-CoA synthetase long-chain family member 4	Homo sapiens	NP_004449.1
dd_Smed_v6_10529_0_1	ELVL1	elongation of very long chain fatty acids protein AAEL008004-like	Ceratitis capitata	XP_004531014.1
dd_Smed_v6_3770_0_1	IDH1	isocitrate dehydrogenase (NADP( )) 1, cytosolic	Homo sapiens	NP_005887.2
dd_Smed_v6_18607_0_1	Htr2c	5-hydroxytryptamine (serotonin) receptor 2C	Mus musculus	NP_032338.3
dd_Smed_v6_2567_0_1	SOAT1	sterol O-acyltransferase 1	Homo sapiens	NP_001239441.1
dd_Smed_v6_9544_0_1	PNPLA3 ATGL	patatin-like phospholipase domain containing 3	Mus musculus	XP_006520410.1
dd_Smed_v6_13341_0_1	BCL11A	B-cell CLL/lymphoma 11A (zinc finger protein)	Homo sapiens	NP_075044.2
dd_Smed_v6_6915_0_1	HSPG2	heparan sulfate proteoglycan 2	Homo sapiens	XP_006710657.1
dd_Smed_v6_4631_0_1	MIF	macrophage migration inhibitory factor (glycosylation-inhibiting factor)	Homo sapiens	NP_002406.1
dd_Smed_v6_8387_0_1	CYP2B6	cytochrome P450 family 2 subfamily B member 6	Homo sapiens	NP_000758.1
dd_Smed_v6_7206_0_1	Far1	fatty acyl CoA reductase 1	Mus musculus	NP_081655.2
dd_Smed_v6_6741_0_1	Ptges2	prostaglandin E synthase 2	Mus musculus	NP_598544.2
dd_Smed_v6_2291_0_1	SRC	SRC proto-oncogene, non-receptor tyrosine kinase	Homo sapiens	NP_005408.1
dd_Smed_v6_2565_0_1	GPD1	glycerol-3-phosphate dehydrogenase 1	Homo sapiens	NP_005267.2
dd_Smed_v6_2900_0_1	Echs1	enoyl Coenzyme A hydratase, short chain, 1, mitochondrial	Mus musculus	NP_444349.1
Lipases involved in lipid breakdown
